# Visual Processing During the Interictal Period Between Migraines: A Meta-Analysis

**DOI:** 10.1101/2021.09.13.459979

**Authors:** Timucin Sezai, Vinh Nguyen, Nina Riddell, Melanie J. Murphy, Sheila G. Crewther

## Abstract

Migraine is a poorly understood neurological disorder and a leading cause of disability in young adults. Migraines are characterized by severe pulsating unilateral headache and visual symptoms. Whether visual function is also impaired in the interictal period between migraines remains controversial. Thus, this meta-analysis investigated the evidence for altered visual function as measured electrophysiologically via pattern-reversal visual evoked potential (VEP) amplitudes and habituation in adult migraineurs with or without visual aura and control in the interictal period. Twenty-three studies were selected for random effects meta-analysis, demonstrating slightly diminished VEP amplitudes and substantially reduced habituation in the early P100 component in migraineurs without aura and with aura compared to controls. No differences were found between migraineurs with and without aura. Although heterogeneity between studies and insufficient published data for VEP latencies and the earlier N75 VEP component data was observed and require further testing, P100 anomalies may indicate abnormal functioning of the fast-conducting magnocellular visual pathway, in episodic migraineurs.
