## Supplementary Table 3 for "Visual Processing During the Interictal Period Between Migraines: A Meta-Analysis"

### Sheet: Sheet1
Migraineurs (MG) vs Healthy Controls (HC)				Migraineurs without aura (MO) vs HC				Migraineurs with Aura (MA) vs HC				MO vs MA
Amplitude		Habituation		Amplitude		Habituation		Amplitude		Habituation		Amplitude		Habituation
P100 (N = 17)	N135 (N = 6)	P100 (N = 17)	N135 (N = 5)	P100 (N = 11)	N135 (N = 5)	P100 (N = 12)	N135 (N = 4)	P100 (N = 7)	N135 (N = 4)	P100 (N = 8)	N135 (N = 3)	P100 (N = 6)	N135 (N = 4)	P100 (N = 8)	N135 (N = 3)
Afra et al., 1998	Afra et al., 1998	Afra et al., 1998	Afra et al., 1998	Afra et al., 1998	Afra et al., 1998	Afra et al., 1998	Afra et al., 1998	Afra et al., 1998	Afra et al., 1998	Afra et al., 1998	Afra et al., 1998	Afra et al., 1998	Afra et al., 1998	Afra et al., 1998	Afra et al., 1998
Afra et al., 2000b	Bohotin et al., 2002	Afra et al., 2000a	Bohotin et al., 2002	Ambrosini et al., 2015	Bohotin et al., 2002	Afra et al., 2000a	Bohotin et al., 2002	Afra et al., 2000b	Bohotin et al., 2002	Afra et al., 2000a	Bohotin et al., 2002	Bohotin et al., 2002	Bohotin et al., 2002	Afra et al., 2000a	Bohotin et al., 2002
Ambrosini et al., 2015	Coppola et al., 2010a	Ambrosini et al., 2015	Coppola et al., 2010a	Bohotin et al., 2002	Coppola et al., 2010a	Ambrosini et al., 2015	Coppola et al., 2010a	Bohotin et al., 2002	Coppola et al., 2013	Ambrosini et al., 2016a	Omland et al., 2013	Coppola et al., 2007	Coppola et al., 2013	Ambrosini et al., 2016a	Omland et al., 2013
Bohotin et al., 2002	Coppola et al., 2013	Ambrosini et al., 2016a	Omland et al., 2013	Coppola et al., 2007	Coppola et al., 2013	Ambrosini et al., 2016a	Omland et al., 2013	Coppola et al., 2007	Omland et al., 2013	Bohotin et al., 2002		Coppola et al., 2013	Omland et al., 2013	Bohotin et al., 2002
Coppola et al., 2007	Omland et al., 2013	Ambrosini et al., 2016b	Omland et al., 2016	Coppola et al., 2010a	Omland et al., 2013	Bohotin et al., 2002		Coppola et al., 2013		Coppola et al., 2007		Nguyen et al., 2012		Coppola et al., 2007
Coppola et al., 2010a	Omland et al., 2016	Bohotin et al., 2002		Coppola et al., 2010b		Coppola et al., 2007		Nguyen et al., 2012		Coppola et al., 2013		Omland et al., 2013		Coppola et al., 2013
Coppola et al., 2010b		Coppola et al., 2007		Coppola et al., 2013		Coppola et al., 2010a		Omland et al., 2013		Omland et al., 2013				Omland et al., 2013
Coppola et al., 2013		Coppola et al., 2010a		Lisicki et al., 2017		Coppola et al., 2013				Ozkul & Bozlar, 2002				Ozkul & Bozlar, 2002
Ince et al., 2017		Coppola et al., 2013		Lisicki et al., 2018		Judit et al., 2000
Lisicki et al., 2017		Fumal et al., 2006		Nguyen et al., 2012		Lisicki et al., 2017
Lisicki et al., 2018		Ince et al., 2017		Omland et al., 2013		Omland et al., 2013
Logi et al., 2001		Judit et al., 2000				Ozkul & Bozlar, 2002
Nguyen et al., 2012		Lisicki et al., 2017
Nguyen et al., 2014		Omland et al., 2013
Omland et al., 2013		Omland et al., 2016
Omland et al., 2016		Ozkul & Bozlar, 2002
Rauschel et al., 2015		Rauschel et al., 2015
